# Validating the genus *Pocheina* (Acrasidae, Heterolobosea, Excavata) leads to the recognition of three major lineages within Acrasidae

**DOI:** 10.1101/2024.10.05.616810

**Authors:** Alexander K. Tice, Kevin Regis, Timothy E. Shutt, Frederick W. Spiegel, Matthew W. Brown, Jeffery D. Silberman

## Abstract

*Pocheina* and *Acrasis* are two genera of heterolobosean sorocarpic amoebae within Acrasidae that have historically been considered close relatives. The two genera were differentiated based on their differing fruiting body morphologies. The validity of this taxonomic distinction was challenged when a SSU rRNA phylogenetic study placed an isolate morphologically identified as ‘*Pocheina*’ *rosea* within a clade of *Acrasis rosea* isolates. The authors speculated that pocheinoid fruiting body morphology might be the result of aberrant *A. rosea* fruiting body development, which if true, would nullify this taxonomic distinction between genera. To clarify Acrasidae systematics, we analyzed SSU rRNA and ITS region sequences from multiple isolates of *Pocheina, Acrasis*, and *Allovahlkampfia* generated by PCR and transcriptomics. We demonstrate that the initial SSU sequence attributed to ‘*P. rosea*’ originated from an *A. rosea* DNA contamination in its amplification reaction. Our analyses, based on morphology, SSU and 5.8S rRNA genes phylogenies, as well as comparative analyses of ITS1 and ITS2 sequences, resolve Acrasidae into three major lineages; *Allovahlkampfia* and the strongly supported clades comprising *Pocheina* and *Acrasis*. We confirm that the latter two genera can be identified by their fruiting body morphologies.
