## Supplemental Table 1 for "Validating the genus *Pocheina* (Acrasidae, Heterolobosea, Excavata) leads to the recognition of three major lineages within Acrasidae"

### Sheet: Acrasidae.ITS1_ITS2.pdist-diff
Uncorrected Pairwise Distance Matrix (lower half, ignoring gaps): ITS1 and ITS2 with 5.8S rRNA trimmed
	Pocheina_sp-LW14-NEWGENBANK	Pocheina_rosea-NJ13-NEWGENBANK	Pocheina_rosea-HI12-NEWGENBANK	Pocheina_rosea-LOST07L112-NEWGENBANK	Pocheina_flagellata-GERM141-NEWGENBANK	Pocheina_flagellata-HUNT1-NEWGENBANK	Pocheina_flagellata-HUNT2-NEWGENBANK	Acrasis_takarsan-THAI08231-NEWGENBANK	Acrasis_helenhemmesae-AUSBG81-NEWGENBANK	Acrasis_helenhemmesae-HI067A5A-NEWGENBANK	Acrasis_helenhemmesae-BM07A11-NEWGENBANK	Acrasis_helenhemmesae-SK6A1-NEWGENBANK	Acrasis_rosea-1BA51-NEWGENBANK	Acrasis_rosea-NJ081A1-NEWGENBANK	Acrasis_rosea-NZ0536A1-NEWGENBANK	Acrasis_rosea-UK0582-NEWGENBANK	Acrasis_kona-MYA3509-NEWGENBANK	Acrasis_kona-HI067A5B-NEWGENBANK	Acrasis_kona-MYA3364-NEWGENBANK	Acrasis_kona-T235-NEWGENBANK	Allovahlkampfia_sp-OSA-NEWGENBANK	Allovahlkampfia_sp-CCAP25025-TIB50-KF547911	Allovahlkampfia_sp-BA-NEWGENBANK	Allovahkkampfia_sp-CCAP25023-NI64-KF547909	Allovahlkampfia_sp-CCAP25024-TIB32-KF547910	Allovahlkampfia_sp-NL10-MW031118	Allovahlkampfia_minuta-CCAP25027-MF677901	Allovahlkampfia_sp-PKD2011A4165-JQ271643	Allovahlkampfia_sp-CCAP25021-SAR9-KF547907	Allovahlkampfia_sp-PKD2011APS1073J-JQ271644	Allovahlkampfia_spelaea-SK1-EU696949	Allovahlkampfia_sp-NL28-MW031119	Allovahlkampfia_palustris-JQ031196	Allovahlkampfia_sp-B2B-KT356277	Allovahlkampfia_sp-F11-LC106131	Allovahlkampfia_sp_PKD2011BPV66-JQ271645	Allovahlkampfia_sp-SAR37-KF547908	Allovahlkampfia_sp-CCAP25026-SG2014B-TIB191-KF547912
Pocheina_sp-LW14-NEWGENBANK	0
Pocheina_rosea-NJ13-NEWGENBANK	0.0461	0
Pocheina_rosea-HI12-NEWGENBANK	0.0465	0.0441	0
Pocheina_rosea-LOST07L112-NEWGENBANK	0.0326	0.022	0.022	0
Pocheina_flagellata-GERM141-NEWGENBANK	0.0324	0.0351	0.0175	0.0132	0
Pocheina_flagellata-HUNT1-NEWGENBANK	0.1495	0.1806	0.183	0.1562	0.1733	0
Pocheina_flagellata-HUNT2-NEWGENBANK	0.1495	0.1806	0.183	0.1562	0.1733	0	0
Acrasis_takarsan-THAI08231-NEWGENBANK	0.5873	0.6061	0.6	0.6	0.6071	0.5685	0.5685	0
Acrasis_helenhemmesae-AUSBG81-NEWGENBANK	0.5922	0.5841	0.566	0.5613	0.5728	0.564	0.564	0.5938	0			HH
Acrasis_helenhemmesae-HI067A5A-NEWGENBANK	0.5845	0.5814	0.5634	0.5587	0.5701	0.5755	0.5755	0.614	0.1523	0
Acrasis_helenhemmesae-BM07A11-NEWGENBANK	0.5845	0.5814	0.5634	0.5587	0.5701	0.5755	0.5755	0.614	0.1523	0	0
Acrasis_helenhemmesae-SK6A1-NEWGENBANK	0.5905	0.6055	0.5926	0.5787	0.5899	0.5256	0.5256	0.6114	0.3758	0.3936	0.3936	0
Acrasis_rosea-1BA51-NEWGENBANK	0.6829	0.6718	0.6692	0.6692	0.6846	0.6692	0.6692	0.561	0.5826	0.5779	0.5779	0.5714	0			ROSEA
Acrasis_rosea-NJ081A1-NEWGENBANK	0.5707	0.5821	0.5758	0.5758	0.5879	0.555	0.555	0.5134	0.5571	0.5471	0.5471	0.5458	0.2016	0
Acrasis_rosea-NZ0536A1-NEWGENBANK	0.5873	0.599	0.5949	0.5949	0.602	0.5714	0.5714	0.5591	0.5761	0.5763	0.5763	0.5779	0.247	0.2254	0
Acrasis_rosea-UK0582-NEWGENBANK	0.5947	0.6061	0.602	0.602	0.6091	0.5787	0.5787	0.5591	0.5805	0.5789	0.5789	0.5798	0.251	0.2365	0.0205	0
Acrasis_kona-MYA3509-NEWGENBANK	0.5894	0.6062	0.586	0.5924	0.5949	0.5912	0.5912	0.6527	0.5905	0.5837	0.5837	0.5991	0.6486	0.6023	0.5789	0.5789	0			KONA
Acrasis_kona-HI067A5B-NEWGENBANK	0.5894	0.6062	0.586	0.5924	0.5949	0.5912	0.5912	0.6527	0.5905	0.5837	0.5837	0.5991	0.6486	0.6023	0.5789	0.5789	0	0
Acrasis_kona-MYA3364-NEWGENBANK	0.5894	0.6062	0.586	0.5924	0.5949	0.5912	0.5912	0.6527	0.5905	0.5837	0.5837	0.5991	0.6486	0.6023	0.5789	0.5789	0	0	0
Acrasis_kona-T235-NEWGENBANK	0.5894	0.6062	0.586	0.5924	0.5949	0.5912	0.5912	0.6527	0.5905	0.5837	0.5837	0.5991	0.6486	0.6023	0.5789	0.5789	0	0	0	0
Allovahlkampfia_sp-OSA-NEWGENBANK	0.551	0.5409	0.5506	0.5346	0.5409	0.5096	0.5096	0.5425	0.5177	0.5333	0.5333	0.5044	0.5915	0.5155	0.5825	0.5846	0.5882	0.5882	0.5882	0.5882	0
Allovahlkampfia_sp-CCAP25025-TIB50-KF547911	0.5676	0.5563	0.5597	0.55	0.5563	0.519	0.519	0.5455	0.5284	0.5526	0.5526	0.5153	0.5862	0.5178	0.5838	0.5808	0.5912	0.5912	0.5912	0.5912	0.0388	0
Allovahlkampfia_sp-BA-NEWGENBANK	0.4535	0.4674	0.4586	0.4475	0.4451	0.4809	0.4809	0.506	0.4664	0.4915	0.4915	0.479	0.6043	0.5367	0.5714	0.5734	0.5973	0.5973	0.5973	0.5973	0.199	0.2069	0
Allovahkkampfia_sp-CCAP25023-NI64-KF547909	0.4556	0.4641	0.4719	0.4607	0.4581	0.4667	0.4667	0.5212	0.4701	0.4936	0.4936	0.4829	0.6119	0.5261	0.5571	0.5592	0.5918	0.5918	0.5918	0.5918	0.2312	0.2412	0.0513	0
Allovahlkampfia_sp-CCAP25024-TIB32-KF547910	0.4615	0.4696	0.4775	0.4663	0.4637	0.4778	0.4778	0.5212	0.4701	0.4936	0.4936	0.4872	0.6194	0.5333	0.5646	0.5667	0.589	0.589	0.589	0.589	0.2273	0.2374	0.0553	0.0042	0
Allovahlkampfia_sp-NL10-MW031118	0.4556	0.4641	0.4607	0.4551	0.4469	0.4778	0.4778	0.5394	0.4701	0.4915	0.4915	0.4829	0.6119	0.5238	0.555	0.5571	0.5822	0.5822	0.5822	0.5822	0.2273	0.2374	0.0553	0.0168	0.0209	0
Allovahlkampfia_minuta-CCAP25027-MF677901	0.4573	0.4659	0.474	0.4624	0.4598	0.4743	0.4743	0.5437	0.4766	0.5	0.5	0.4894	0.6222	0.5403	0.5714	0.5735	0.6056	0.6056	0.6056	0.6056	0.2437	0.2563	0.0681	0.0171	0.0214	0.0256	0
Allovahlkampfia_sp-PKD2011A4165-JQ271643	0.4615	0.4696	0.4663	0.4551	0.4525	0.4889	0.4889	0.5455	0.4896	0.5063	0.5063	0.4938	0.6087	0.5324	0.5628	0.5648	0.6122	0.6122	0.6122	0.6122	0.2211	0.2289	0.0377	0.0638	0.0681	0.0681	0.0792	0
Allovahlkampfia_sp-CCAP25021-SAR9-KF547907	0.4566	0.4649	0.4615	0.4505	0.4481	0.4837	0.4837	0.5385	0.4815	0.5	0.5	0.4979	0.617	0.5297	0.5596	0.5616	0.6	0.6	0.6	0.6	0.2228	0.2304	0.0455	0.0672	0.0628	0.0669	0.0833	0.0122	0
Allovahlkampfia_sp-PKD2011APS1073J-JQ271644	0.4398	0.4551	0.4629	0.4514	0.4432	0.4746	0.4746	0.5432	0.4502	0.4783	0.4783	0.4719	0.6204	0.5425	0.5829	0.5849	0.6042	0.6042	0.6042	0.6042	0.23	0.2438	0.0805	0.069	0.0733	0.0776	0.0776	0.0987	0.1017	0
Allovahlkampfia_spelaea-SK1-EU696949	0.5233	0.5243	0.533	0.511	0.5191	0.5217	0.5217	0.5614	0.5041	0.527	0.527	0.5248	0.6383	0.5701	0.5909	0.5973	0.634	0.634	0.634	0.634	0.2488	0.2657	0.2616	0.2778	0.2747	0.2833	0.2991	0.2743	0.2708	0.3034	0
Allovahlkampfia_sp-NL28-MW031119	0.5112	0.534	0.5213	0.5106	0.5132	0.5263	0.5263	0.5747	0.5481	0.5464	0.5464	0.5478	0.5723	0.5429	0.5429	0.5445	0.6061	0.6061	0.6061	0.6061	0.3043	0.3135	0.3645	0.3868	0.3791	0.3839	0.3876	0.3832	0.3814	0.4019	0.3825	0
Allovahlkampfia_palustris-JQ031196	0.5081	0.5303	0.5179	0.5077	0.5102	0.5228	0.5228	0.5824	0.5375	0.5256	0.5256	0.552	0.568	0.5379	0.5527	0.558	0.6069	0.6069	0.6069	0.6069	0.3182	0.3266	0.3805	0.3901	0.3857	0.3901	0.3973	0.3973	0.3921	0.4072	0.3673	0.1383	0
Allovahlkampfia_sp-B2B-KT356277	0.5	0.5093	0.5031	0.5	0.5	0.5155	0.5155	0.5423	0.4715	0.5128	0.5128	0.4821	0.5971	0.5371	0.5747	0.5714	0.6047	0.6047	0.6047	0.6047	0.2793	0.2667	0.2609	0.2732	0.2717	0.2717	0.2849	0.2857	0.2849	0.2857	0.2919	0.2634	0.2653	0
Allovahlkampfia_sp-F11-LC106131	0.5426	0.5522	0.5455	0.5354	0.5377	0.545	0.545	0.6043	0.5337	0.5412	0.5412	0.5026	0.5825	0.5413	0.5847	0.5828	0.6022	0.6022	0.6022	0.6022	0.3427	0.3318	0.3891	0.3983	0.3939	0.3983	0.3966	0.3755	0.3833	0.3991	0.4412	0.4755	0.4972	0.3298	0
Allovahlkampfia_sp_PKD2011BPV66-JQ271645	0.5455	0.5674	0.5714	0.554	0.5571	0.5214	0.5214	0.5232	0.5614	0.5706	0.5706	0.5607	0.6341	0.5621	0.6144	0.6078	0.65	0.65	0.65	0.65	0.4759	0.469	0.4533	0.4564	0.4595	0.4595	0.4589	0.4702	0.4737	0.4658	0.4641	0.4497	0.4231	0.4297	0.5183	0
Allovahlkampfia_sp-SAR37-KF547908	0.5597	0.5833	0.5758	0.5636	0.5663	0.5509	0.5509	0.5511	0.5588	0.5665	0.5665	0.5833	0.6232	0.5562	0.6034	0.6034	0.6352	0.6352	0.6352	0.6352	0.4593	0.4624	0.4302	0.435	0.4407	0.435	0.4419	0.4489	0.45	0.4483	0.511	0.4566	0.4333	0.4359	0.5211	0.2381	0
Allovahlkampfia_sp-CCAP25026-SG2014B-TIB191-KF547912	0.5871	0.6159	0.5963	0.5963	0.5988	0.6135	0.6135	0.5761	0.624	0.6183	0.6183	0.6116	0.6	0.6103	0.6276	0.6276	0.6364	0.6364	0.6364	0.6364	0.5269	0.5238	0.4944	0.4914	0.4971	0.4914	0.5	0.5	0.5	0.5174	0.5562	0.5174	0.4972	0.4503	0.5326	0.2857	0.2642	0
Number of Differing Sites Matrix (lower half): ITS1 and ITS2 with 5.8S rRNA trimmed
	Pocheina_sp-LW14-NEWGENBANK	Pocheina_rosea-NJ13-NEWGENBANK	Pocheina_rosea-HI12-NEWGENBANK	Pocheina_rosea-LOST07L112-NEWGENBANK	Pocheina_flagellata-GERM141-NEWGENBANK	Pocheina_flagellata-HUNT1-NEWGENBANK	Pocheina_flagellata-HUNT2-NEWGENBANK	Acrasis_takarsan-THAI08231-NEWGENBANK	Acrasis_helenhemmesae-AUSBG81-NEWGENBANK	Acrasis_helenhemmesae-HI067A5A-NEWGENBANK	Acrasis_helenhemmesae-BM07A11-NEWGENBANK	Acrasis_helenhemmesae-SK6A1-NEWGENBANK	Acrasis_rosea-1BA51-NEWGENBANK	Acrasis_rosea-NJ081A1-NEWGENBANK	Acrasis_rosea-NZ0536A1-NEWGENBANK	Acrasis_rosea-UK0582-NEWGENBANK	Acrasis_kona-MYA3509-NEWGENBANK	Acrasis_kona-HI067A5B-NEWGENBANK	Acrasis_kona-MYA3364-NEWGENBANK	Acrasis_kona-T235-NEWGENBANK	Allovahlkampfia_sp-OSA-NEWGENBANK	Allovahlkampfia_sp-CCAP25025-TIB50-KF547911	Allovahlkampfia_sp-BA-NEWGENBANK	Allovahkkampfia_sp-CCAP25023-NI64-KF547909	Allovahlkampfia_sp-CCAP25024-TIB32-KF547910	Allovahlkampfia_sp-NL10-MW031118	Allovahlkampfia_minuta-CCAP25027-MF677901	Allovahlkampfia_sp-PKD2011A4165-JQ271643	Allovahlkampfia_sp-CCAP25021-SAR9-KF547907	Allovahlkampfia_sp-PKD2011APS1073J-JQ271644	Allovahlkampfia_spelaea-SK1-EU696949	Allovahlkampfia_sp-NL28-MW031119	Allovahlkampfia_palustris-JQ031196	Allovahlkampfia_sp-B2B-KT356277	Allovahlkampfia_sp-F11-LC106131	Allovahlkampfia_sp_PKD2011BPV66-JQ271645	Allovahlkampfia_sp-SAR37-KF547908	Allovahlkampfia_sp-CCAP25026-SG2014B-TIB191-KF547912
Pocheina_sp-LW14-NEWGENBANK	0
Pocheina_rosea-NJ13-NEWGENBANK	10	0
Pocheina_rosea-HI12-NEWGENBANK	10	10	0
Pocheina_rosea-LOST07L112-NEWGENBANK	7	5	5	0
Pocheina_flagellata-GERM141-NEWGENBANK	7	8	4	3	0
Pocheina_flagellata-HUNT1-NEWGENBANK	32	41	41	35	39	0
Pocheina_flagellata-HUNT2-NEWGENBANK	32	41	41	35	39	0	0
Acrasis_takarsan-THAI08231-NEWGENBANK	111	120	117	117	119	112	112	0
Acrasis_helenhemmesae-AUSBG81-NEWGENBANK	122	125	120	119	122	119	119	133	0			HH
Acrasis_helenhemmesae-HI067A5A-NEWGENBANK	121	125	120	119	122	122	122	140	483	0
Acrasis_helenhemmesae-BM07A11-NEWGENBANK	121	125	120	119	122	122	122	140	483	0	0
Acrasis_helenhemmesae-SK6A1-NEWGENBANK	124	132	128	125	128	113	113	140	986	1097	1097	0
Acrasis_rosea-1BA51-NEWGENBANK	84	88	87	87	89	89	89	69	141	141	141	140	0			ROSEA
Acrasis_rosea-NJ081A1-NEWGENBANK	109	117	114	114	117	111	111	96	278	273	273	268	50	0
Acrasis_rosea-NZ0536A1-NEWGENBANK	111	118	116	116	118	112	112	104	318	321	321	304	61	117	0
Acrasis_rosea-UK0582-NEWGENBANK	113	120	118	118	120	114	114	104	321	323	323	305	62	123	12	0
Acrasis_kona-MYA3509-NEWGENBANK	89	97	92	93	94	94	94	109	124	122	122	127	72	103	99	99	0			KONA
Acrasis_kona-HI067A5B-NEWGENBANK	89	97	92	93	94	94	94	109	124	122	122	127	72	103	99	99	0	0
Acrasis_kona-MYA3364-NEWGENBANK	89	97	92	93	94	94	94	109	124	122	122	127	72	103	99	99	0	0	0
Acrasis_kona-T235-NEWGENBANK	89	97	92	93	94	94	94	109	124	122	122	127	72	103	99	99	0	0	0	0
Allovahlkampfia_sp-OSA-NEWGENBANK	81	86	87	85	86	80	80	83	117	120	120	114	84	100	113	114	80	80	80	80	0
Allovahlkampfia_sp-CCAP25025-TIB50-KF547911	84	89	89	88	89	82	82	84	121	126	126	118	85	102	115	115	81	81	81	81	9	0
Allovahlkampfia_sp-BA-NEWGENBANK	78	86	83	81	81	88	88	85	111	116	116	114	84	117	124	125	89	89	89	89	40	42	0
Allovahkkampfia_sp-CCAP25023-NI64-KF547909	77	84	84	82	82	84	84	86	110	115	115	113	82	111	117	118	87	87	87	87	46	48	12	0
Allovahlkampfia_sp-CCAP25024-TIB32-KF547910	78	85	85	83	83	86	86	86	110	115	115	114	83	112	118	119	86	86	86	86	45	47	13	1	0
Allovahlkampfia_sp-NL10-MW031118	77	84	82	81	80	86	86	89	110	115	115	113	82	110	116	117	85	85	85	85	45	47	13	4	5	0
Allovahlkampfia_minuta-CCAP25027-MF677901	75	82	82	80	80	83	83	87	112	117	117	115	84	114	120	121	86	86	86	86	48	51	16	4	5	6	0
Allovahlkampfia_sp-PKD2011A4165-JQ271643	78	85	83	81	81	88	88	90	118	121	121	119	84	115	121	122	90	90	90	90	44	46	9	15	16	16	19	0
Allovahlkampfia_sp-CCAP25021-SAR9-KF547907	79	86	84	82	82	89	89	91	117	121	121	121	87	116	122	123	90	90	90	90	45	47	11	16	15	16	20	3	0
Allovahlkampfia_sp-PKD2011APS1073J-JQ271644	73	81	81	79	78	84	84	88	104	110	110	109	85	115	123	124	87	87	87	87	46	49	19	16	17	18	18	23	24	0
Allovahlkampfia_spelaea-SK1-EU696949	90	97	97	93	95	96	96	96	122	127	127	127	90	126	130	132	97	97	97	97	51	55	62	65	64	66	70	65	65	71	0
Allovahlkampfia_sp-NL28-MW031119	91	102	98	96	97	100	100	100	211	212	212	189	99	152	152	153	100	100	100	100	56	58	78	82	80	81	81	82	82	84	83	0
Allovahlkampfia_palustris-JQ031196	94	105	101	99	100	103	103	106	208	205	205	191	96	149	152	154	105	105	105	105	63	65	86	87	86	87	87	89	89	90	83	52	0
Allovahlkampfia_sp-B2B-KT356277	75	82	80	80	80	83	83	77	91	100	100	94	83	94	100	100	78	78	78	78	50	48	48	50	50	50	51	52	53	52	54	49	52	0
Allovahlkampfia_sp-F11-LC106131	102	111	108	106	107	109	109	113	222	230	230	196	113	164	176	176	109	109	109	109	73	72	93	92	91	92	92	89	92	93	105	165	177	63	0
Allovahlkampfia_sp_PKD2011BPV66-JQ271645	72	80	80	77	78	73	73	79	96	97	97	97	78	86	94	93	91	91	91	91	69	68	68	68	68	68	67	71	72	68	71	67	66	55	85	0
Allovahlkampfia_sp-SAR37-KF547908	89	98	95	93	94	92	92	97	114	115	115	119	86	99	108	108	101	101	101	101	79	80	77	77	78	77	76	79	81	78	93	79	78	68	99	40	0
Allovahlkampfia_sp-CCAP25026-SG2014B-TIB191-KF547912	91	101	96	96	97	100	100	106	151	149	149	148	93	119	123	123	98	98	98	98	88	88	88	86	87	86	85	87	89	89	99	89	89	68	98	46	51	0
Sequence Lengths of ITS1 and ITS2
	ITS1 Length	Length ITS2 Length	ITS1+ITS2 Length
Pocheina_sp-LW14-NEWGENBANK	153	65	218
Pocheina_rosea-NJ13-NEWGENBANK	165	65	230
Pocheina_rosea-HI12-NEWGENBANK	163	65	228
Pocheina_rosea-LOST07L112-NEWGENBANK	163	65	228
Pocheina_flagellata-GERM141-NEWGENBANK	164	65	229
Pocheina_flagellata-HUNT1-NEWGENBANK	167	65	232
Pocheina_flagellata-HUNT2-NEWGENBANK	167	65	232
Acrasis_takarsan-THAI08231-NEWGENBANK	152	86	238
Acrasis_helenhemmesae-AUSBG81-NEWGENBANK	2513	725	3238
Acrasis_helenhemmesae-HI067A5A-NEWGENBANK	3530	745	4275
Acrasis_helenhemmesae-BM07A11-NEWGENBANK	3530	745	4275
Acrasis_helenhemmesae-SK6A1-NEWGENBANK	2407	687	3094
Acrasis_rosea-1BA51-NEWGENBANK	157	103	260
Acrasis_rosea-NJ081A1-NEWGENBANK	427	103	530
Acrasis_rosea-NZ0536A1-NEWGENBANK	483	103	586
Acrasis_rosea-UK0582-NEWGENBANK	484	103	587
Acrasis_kona-MYA3509-NEWGENBANK	170	46	216
Acrasis_kona-HI067A5B-NEWGENBANK	170	46	216
Acrasis_kona-MYA3364-NEWGENBANK	170	46	216
Acrasis_kona-T235-NEWGENBANK	170	46	216
Allovahlkampfia_sp-OSA-NEWGENBANK	174	58	232
Allovahlkampfia_sp-CCAP25025-TIB50-KF547911	178	58	236
Allovahlkampfia_sp-BA-NEWGENBANK	184	60	244
Allovahkkampfia_sp-CCAP25023-NI64-KF547909	180	59	239
Allovahlkampfia_sp-CCAP25024-TIB32-KF547910	179	60	239
Allovahlkampfia_sp-NL10-MW031118	180	60	240
Allovahlkampfia_minuta-CCAP25027-MF677901	181	59	240
Allovahlkampfia_sp-PKD2011A4165-JQ271643	186	60	246
Allovahlkampfia_sp-CCAP25021-SAR9-KF547907	188	61	249
Allovahlkampfia_sp-PKD2011APS1073J-JQ271644	177	59	236
Allovahlkampfia_spelaea-SK1-EU696949	189	58	247
Allovahlkampfia_sp-NL28-MW031119	330	65	395
Allovahlkampfia_palustris-JQ031196	333	65	398
Allovahlkampfia_sp-B2B-KT356277	137	64	201
Allovahlkampfia_sp-F11-LC106131	372	66	438
Allovahlkampfia_sp_PKD2011BPV66-JQ271645	119	56	175
Allovahlkampfia_sp-SAR37-KF547908	142	63	205
Allovahlkampfia_sp-CCAP25026-SG2014B-TIB191-KF547912	134	115	249
